# The insulin receptor adaptor IRS2 is an APC/C substrate that promotes cell cycle protein expression and a robust spindle assembly checkpoint

**DOI:** 10.1101/829572

**Authors:** Sandhya Manohar, Qing Yu, Steven P. Gygi, Randall W. King

## Abstract

Insulin receptor substrate 2 (IRS2) is an essential adaptor that mediates signaling downstream of the insulin receptor and other receptor tyrosine kinases. Transduction through IRS2-dependent pathways is important for coordinating metabolic homeostasis, and dysregulation of IRS2 causes systemic insulin signaling defects. Despite the importance of maintaining proper IRS2 abundance, little is known about what factors mediate its protein stability. We conducted an unbiased proteomic screen to uncover novel substrates of the Anaphase Promoting Complex/Cyclosome (APC/C), a ubiquitin ligase that controls the abundance of key cell cycle regulators. We found that IRS2 levels are regulated by APC/C activity and that IRS2 is a direct APC/C target in G_1_. Consistent with the APC/C’s role in degrading cell cycle regulators, quantitative proteomic analysis of IRS2-null cells revealed a deficiency in proteins involved in cell cycle progression. We further show that cells lacking IRS2 display a weakened spindle assembly checkpoint in cells treated with microtubule inhibitors. Together, these findings reveal a new pathway for IRS2 turnover and indicate that IRS2 is a component of the cell cycle control system in addition to acting as an essential metabolic regulator.
