## Supplementary material for "The insulin receptor adaptor IRS2 is an APC/C substrate that promotes cell cycle protein expression and a robust spindle assembly checkpoint": Reported APC/C substrates

### Sheet: Table S2
Table S2: Reported APC substrates identified in G1 APC inhibitor proteomics. Previously reported substrates that change significantly under APC inhibition in our experiment are shown with Gene Symbols highlighted in blue. Note that abundance values across all TMT channels are scaled to sum to 100.
Protein ID	Gene Symbol (unique)	Description	Group ID	Peptides	t0_1	t0_2	t0_3	DMSO_1	DMSO_2	DMSO_3	APCi_1	APCi_2	APCi_3	Bridge	Fold Change	Substrate reference	DOI
sp|P04183|KITH_HUMAN	TK1	KITH_HUMAN Thymidine kinase, cytosolic	5098	2	10.324	9.90778	9.37059	3.99668	4.77094	4.31252	13.9105	16.3012	16.8262	10.2795	3.59613	Ke, P. & Chang, Z. Mol Cell Biol. (2004).	10.1128/MCB.24.2.514-526.2004
sp|Q8WWK9|CKAP2_HUMAN	CKAP2	CKAP2_HUMAN Cytoskeleton-associated protein 2	5331	2	5.74982	5.52479	5.82641	5.18399	6.495	5.42998	17.9998	18.5574	18.9367	10.2961	3.24356	Seki, A. & Fang, G. J Biol Chem. (2007).	10.1074/jbc.M701688200
sp|P52732|KIF11_HUMAN	KIF11	KIF11_HUMAN Kinesin-like protein KIF11	3015	2	9.34942	9.80068	10.1313	5.13997	6.81116	5.92423	13.3122	13.6045	15.8862	10.0404	2.39452	Eguren, M. et al. Cell Rep. (2014)	10.1016/j.celrep.2014.01.017
sp|O75496|GEMI_HUMAN	GMNN	GEMI_HUMAN Geminin	5101	9	8.6719	7.51841	7.54561	6.35573	7.17004	7.54841	15.5615	14.9235	15.2215	9.48336	2.16884	McGarry, TJ. & Kirschner, MW. Cell. (1998).	10.1016/S0092-8674(00)81209-X
sp|Q9Y6A5|TACC3_HUMAN	TACC3	TACC3_HUMAN Transforming acidic coiled-coil-containing protein 3	6054	2	8.48738	10.6403	8.53437	6.71944	7.2068	7.61183	13.1909	14.003	12.9564	10.6496	1.86415	Jeng, J. et al. Cell Cycle. (2009).	10.4161/cc.8.21.9935
sp|P11388-4|TOP2A_HUMAN	TOP2A	TOP2A_HUMAN Isoform 4 of DNA topoisomerase 2-alpha	2684	6	11.5796	12.2819	11.561	6.69215	6.47217	6.28584	11.3944	10.7597	12.6948	10.2784	1.7917	Eguren, M. et al. Cell Rep. (2014).	10.1016/j.celrep.2014.01.017
sp|Q9NQR1|SETD8_HUMAN	SETD8	SETD8_HUMAN N-lysine methyltransferase SETD8	5679	4	7.83048	8.75092	8.6627	7.88034	8.32374	7.94568	13.4962	13.6689	13.0148	10.4263	1.66378	Wu, S. et al. Genes Dev. (2010).	10.1101/gad.1984210
sp|O75330-3|HMMR_HUMAN	HMMR	HMMR_HUMAN Isoform 3 of Hyaluronan mediated motility receptor	6050	1	10.2224	9.99728	9.79296	6.67305	7.94122	7.68706	11.9252	12.4683	11.6041	11.6884	1.61415	Song, L. & Rape, M. Mol Cell. (2010).	10.1016/j.molcel.2010.02.038
sp|Q9ULW0|TPX2_HUMAN	TPX2	TPX2_HUMAN Targeting protein for Xklp2	2633	1	8.21667	7.53696	10.2675	6.82906	10.1735	7.63059	12.2078	11.4217	15.1898	10.5264	1.5759	Stewart, S. & Fang, G. Mol Cell Biol. (2005).	10.1128/MCB.25.23.10516-10527.2005
sp|Q9NQW6|ANLN_HUMAN	ANLN	ANLN_HUMAN Actin-binding protein anillin	6360	1	14.5924	14.4868	13.9705	4.62573	6.44638	6.71633	10.1299	9.10396	8.0885	11.8395	1.53596	Zhao, WM. & Fang, G. J Biol Chem. (2005).	10.1074/jbc.M504657200
sp|Q99661|KIF2C_HUMAN	KIF2C	KIF2C_HUMAN Kinesin-like protein KIF2C	363	4	13.0642	14.5079	13.0404	6.31922	6.81845	6.92932	9.52196	10.641	9.31389	9.84368	1.46892	Singh, S. et al. EMBO J. (2014).	10.1002/embj.201385876
sp|Q9H467|CUED2_HUMAN	CUEDC2	CUED2_HUMAN CUE domain-containing protein 2	2991	6	9.41423	8.11907	8.77038	8.17119	9.36699	8.83804	12.8557	12.6188	12.2459	9.59968	1.43009	Zhang, WN. et al. Proc Natl Acad Sci USA. (2013)	10.1073/pnas.1221009110
sp|Q9H0H5|RGAP1_HUMAN	RACGAP1	RGAP1_HUMAN Rac GTPase-activating protein 1	4331	8	15.3284	15.3256	14.9282	5.8737	6.95817	6.33078	8.06611	8.15124	8.95766	10.0802	1.31375	Min, M. et al. Mol Cel Proteomics. (2014).	10.1074/mcp.M113.033498
sp|O60566-3|BUB1B_HUMAN	BUB1B	BUB1B_HUMAN Isoform 3 of Mitotic checkpoint serine/threonine-protein kinase BUB1 beta	5100	3	9.78525	9.24598	9.98989	8.69996	9.10674	9.48413	10.4351	11.3894	11.8134	10.0502	1.23257	Choi, E. et al. EMBO J. (2009).	10.1038/emboj.2009.123
sp|P33981|TTK_HUMAN	TTK	TTK_HUMAN Dual specificity protein kinase TTK	5370	1	11.7592	12.462	12.1435	7.19948	7.94011	8.55321	8.91055	9.937	9.74411	11.3508	1.20677	Cui, Y. et al. J Biol Chem. (2010).	10.1074/jbc.M110.140905
sp|Q96AQ6|PBIP1_HUMAN	PBXIP1	PBIP1_HUMAN Pre-B-cell leukemia transcription factor-interacting protein 1	2185	11	9.0785	8.6403	8.87677	9.32604	9.53724	9.77946	11.7598	11.3906	11.1622	10.4491	1.19795	Khumukcham, S. et al. J Bio Chem. (2019).	10.1074/jbc.RA118.006733
sp|Q02241|KIF23_HUMAN	KIF23	KIF23_HUMAN Kinesin-like protein KIF23	1574	9	15.2566	15.9868	16.6144	6.40001	6.58914	6.13716	7.37098	7.70237	7.68478	10.2578	1.18989	Singh, S. et al. EMBO J. (2014).	10.1002/embj.201385876
sp|P38936|CDN1A_HUMAN	CDKN1A	CDN1A_HUMAN Cyclin-dependent kinase inhibitor 1	6387	4	9.30699	9.35859	9.65697	8.75194	9.20584	10.0541	10.69	11.8282	10.5473	10.6001	1.18041	Amadaor, V. et al. Mol Cell. (2007).	10.1016/j.molcel.2007.06.013
sp|O14777|NDC80_HUMAN	NDC80	NDC80_HUMAN Kinetochore protein NDC80 homolog	2695	18	13.4757	13.3729	13.4178	7.38157	7.58662	7.63391	8.94039	8.82713	8.862	10.5019	1.17819	Li, L. et al. Cell Prolif. (2011).	10.1111/j.1365-2184.2010.00712.x
sp|Q15398|DLGP5_HUMAN	DLGAP5	DLGP5_HUMAN Disks large-associated protein 5	3874	11	14.6038	14.2599	13.7788	7.04407	7.36534	7.39993	8.25394	8.47646	8.53539	10.2824	1.15848	Song, L. & Rape, M. Mol Cell. (2010).	10.1016/j.molcel.2010.02.038
sp|Q99708-2|COM1_HUMAN	RBBP8	COM1_HUMAN Isoform 2 of DNA endonuclease RBBP8	6101	1	9.55392	9.38678	9.39525	10.9843	10.3207	6.8141	7.2216	12.3953	12.2982	11.6298	1.135	Lafranchi, L. EMBO J. (2014).	10.15252/embj.201489017
sp|Q9BX40|LS14B_HUMAN	LSM14B	LS14B_HUMAN Protein LSM14 homolog B	2628	10	10.029	9.47539	9.96708	9.7477	9.24347	9.45543	10.1577	11.2476	10.2169	10.4597	1.11163	Bakos, G. et al. Nat Commun. (2018).	10.1038/s41467-018-07251-5
sp|O95239|KIF4A_HUMAN	KIF4A	KIF4A_HUMAN Chromosome-associated kinesin KIF4A	4261	16	14.9103	15.7382	15.0145	6.91458	7.03652	7.04803	7.79284	7.49745	7.81663	10.2309	1.10038	Singh, S. et al. EMBO J. (2014).	10.1002/embj.201385876
sp|O43837|IDH3B_HUMAN	IDH3B	IDH3B_HUMAN Isocitrate dehydrogenase [NAD] subunit beta, mitochondrial	4206	11	9.74038	9.64919	10.5203	9.78237	9.84873	9.1671	10.8801	9.96089	10.7862	9.66471	1.09823	Wu, Q. et al. Cancer Res. (2019).	10.1158/0008-5472.CAN-18-2341
sp|O94925-3|GLSK_HUMAN	GLS	GLSK_HUMAN Isoform 3 of Glutaminase kidney isoform, mitochondrial	3601	2	10.3516	9.2641	11.3776	9.67207	10.3388	8.72959	10.7601	8.95904	11.1505	9.39655	1.07408	Trickey, M. et al. J Biol Chem. (2013).	10.1074/jbc.M112.410241
sp|Q9BZI7|REN3B_HUMAN	UPF3B	REN3B_HUMAN Regulator of nonsense transcripts 3B	1169	6	11.5209	8.94496	10.7154	9.02197	10.963	8.81577	10.1255	8.76918	11.3114	9.81188	1.0488	Bakos, G. et al. Nat Commun. (2018).	10.1038/s41467-018-07251-5
sp|O00429-2|DNM1L_HUMAN	DNM1L	DNM1L_HUMAN Isoform 4 of Dynamin-1-like protein	991	2	10.7457	8.15188	11.0032	8.9855	11.8871	9.00827	11.4982	8.88775	10.4366	9.3959	1.03151	Horn, SR. et al. Mol Biol Cell. (2011).	10.1091/mbc.E10-07-0567
sp|Q9Y4A5|TRRAP_HUMAN	TRRAP	TRRAP_HUMAN Transformation/transcription domain-associated protein	209	31	9.6719	10.2879	10.0535	9.81077	9.61604	9.93758	9.69467	10.0893	10.4936	10.3448	1.0311	Ichim, G. et al. Oncogene. (2014).	10.1038/onc.2012.570.
sp|Q07820|MCL1_HUMAN	MCL1	MCL1_HUMAN Induced myeloid leukemia cell differentiation protein Mcl-1	6441	2	11.3431	9.9464	10.5308	9.45791	10.2153	9.40776	10.0282	10.0139	9.26827	9.78838	1.00789	Harley, ME. et al. EMBO J. (2010).	10.1038/emboj.2010.112
sp|Q969U6|FBXW5_HUMAN	FBXW5	FBXW5_HUMAN F-box/WD repeat-containing protein 5	3896	1	9.55623	9.20814	8.39199	10.8812	9.50888	10.6297	10.1644	9.57894	11.1941	10.8865	0.997346	Puklowski, A. et al. Nat Cell Bio. (2011).	10.1038/ncb2282
sp|Q16875|F263_HUMAN	PFKFB3	F263_HUMAN 6-phosphofructo-2-kinase/fructose-2,6-bisphosphatase 3	3486	10	9.98407	10.1233	9.73798	10.3826	10.062	10.3085	9.51969	9.70556	9.91283	10.2635	0.947484	Almeida, A. et al. Proc Natl Acad Sci USA. (2010).	10.1073/pnas.0913668107
sp|Q96KQ7|EHMT2_HUMAN	EHMT2	EHMT2_HUMAN Histone-lysine N-methyltransferase EHMT2	5681	12	10.6502	10.3693	10.5951	9.69952	10.0833	10.136	9.39362	9.3123	9.54287	10.2178	0.944181	Takahashi, A. Mol Cell. (2012).	10.1016/j.molcel.2011.10.018
sp|P12757|SKIL_HUMAN	SKIL	SKIL_HUMAN Ski-like protein	4879	3	10.0546	9.80165	9.73133	10.3385	10.196	10.4337	9.40295	9.47951	10.3165	10.2453	0.942869	Wan, Y. et al. Mol Cell. (2001).	10.1016/S1097-2765(01)00382-3
sp|Q86WB0|NIPA_HUMAN	ZC3HC1	NIPA_HUMAN Nuclear-interacting partner of ALK	1945	13	9.11396	11.1384	9.04449	10.7814	9.13651	10.8866	9.04017	11.2381	8.73977	10.8807	0.942006	Klitzing, C. et al. PLoS One. (2011).	10.1371/journal.pone.0028998
sp|Q96RL1|UIMC1_HUMAN	UIMC1	UIMC1_HUMAN BRCA1-A complex subunit RAP80	1688	7	10.5354	10.3891	10.1802	10.134	10.3775	9.78168	9.35812	9.16481	9.74121	10.338	0.93302	Cho, HJ. et al. Mol Cancer Res. (2012).	10.1158/1541-7786.MCR-11-0481
sp|Q9P2P5|HECW2_HUMAN	HECW2	HECW2_HUMAN E3 ubiquitin-protein ligase HECW2	5003	2	9.36024	10.0809	10.4094	9.43894	10.8543	11.3104	8.86652	9.25457	11.1612	9.26354	0.926548	Lu, L. et al. J Biol Chem. (2013).	10.1074/jbc.M113.472076
sp|Q9H9B1|EHMT1_HUMAN	EHMT1	EHMT1_HUMAN Histone-lysine N-methyltransferase EHMT1	892	11	10.1858	10.7566	10.3918	10.1177	9.98595	10.455	9.2989	9.48273	9.16581	10.1597	0.914551	Takahashi, A. Mol Cell. (2012).	10.1016/j.molcel.2011.10.018
sp|O95793|STAU1_HUMAN	STAU1	STAU1_HUMAN Double-stranded RNA-binding protein Staufen homolog 1	553	21	10.7833	10.0417	10.4101	10.2716	10.2926	10.3336	9.16429	9.6171	9.16042	9.92514	0.90433	Boulay, K. et al. Nucleic Acids Res. (2014).	10.1093/nar/gku506
