## Supplementary material for "The insulin receptor adaptor IRS2 is an APC/C substrate that promotes cell cycle protein expression and a robust spindle assembly checkpoint": 204 protein subset

### Sheet: Table S3
Table S3: Subset of proteins that (1) increase ≥1.147-fold under APC inhibition that were (2) identified based on >1 peptide (3) with a p-value of < 0.05. Proteins within this subset that contain intracellular degron motifs are noted along with citations that report proteins as APC/C substrates, where applicable (highlighted in blue). A suggested (but not tested) APC/C substrate is highlighted in…
Protein ID	Gene Symbol	Description	Group ID	Peptides	Fold change	Intracellular KEN box	Intracellular D-box	Substrate reference
sp|P52732|KIF11_HUMAN	KIF11	KIF11_HUMAN Kinesin-like protein KIF11	3015	2	2.39452	Y	Y	Eguren, M. et al. Cell Rep. (2014)
sp|O75496|GEMI_HUMAN	GMNN	GEMI_HUMAN Geminin	5101	9	2.16884	Y	Y	McGarry, TJ. & Kirschner, MW. Cell. (1998).
sp|Q8WWK9|CKAP2_HUMAN	CKAP2	CKAP2_HUMAN Cytoskeleton-associated protein 2	5331	2	3.24356	Y	Y	Seki, A. & Fang, G. J Biol Chem. (2007).
sp|Q15398|DLGP5_HUMAN	DLGAP5	DLGP5_HUMAN Disks large-associated protein 5	3874	11	1.15848	Y	Y	Song, L. & Rape, M. Mol Cell. (2010).
sp|O60566-3|BUB1B_HUMAN	BUB1B	BUB1B_HUMAN Isoform 3 of Mitotic checkpoint serine/threonine-protein kinase BUB1 beta	5100	3	1.23257	Y	Y	Choi, E. et al. EMBO J. (2009).
sp|Q9Y4C1|KDM3A_HUMAN	KDM3A	KDM3A_HUMAN Lysine-specific demethylase 3A	1072	3	1.15606	Y	Y
sp|Q96AQ6|PBIP1_HUMAN	PBXIP1	PBIP1_HUMAN Pre-B-cell leukemia transcription factor-interacting protein 1	2185	11	1.19795		Y	Khumukcham, S. et al. J Bio Chem. (2019).
sp|P02649|APOE_HUMAN	APOE	APOE_HUMAN Apolipoprotein E	6506	4	1.45469		Y
sp|Q9Y4H2|IRS2_HUMAN	IRS2	IRS2_HUMAN Insulin receptor substrate 2	2	3	1.34949		Y
sp|Q14767|LTBP2_HUMAN	LTBP2	LTBP2_HUMAN Latent-transforming growth factor beta-binding protein 2	3487	3	1.2103		Y
sp|Q8N8Z6|DCBD1_HUMAN	DCBLD1	DCBD1_HUMAN Discoidin, CUB and LCCL domain-containing protein 1	5975	2	1.19257		Y
sp|Q9C0C4|SEM4C_HUMAN	SEMA4C	SEM4C_HUMAN Semaphorin-4C	3035	4	1.18362		Y
sp|O75385|ULK1_HUMAN	ULK1	ULK1_HUMAN Serine/threonine-protein kinase ULK1	216	6	1.17876		Y
sp|O95777|NAA38_HUMAN	NAA38	NAA38_HUMAN N-alpha-acetyltransferase 38, NatC auxiliary subunit	5692	2	1.17797		Y
sp|Q7Z4F1|LRP10_HUMAN	LRP10	LRP10_HUMAN Low-density lipoprotein receptor-related protein 10	3466	7	1.17796		Y
sp|Q8N960|CE120_HUMAN	CEP120	CE120_HUMAN Centrosomal protein of 120 kDa	4650	2	1.16261		Y
sp|Q9NSV4|DIAP3_HUMAN	DIAPH3	DIAP3_HUMAN Protein diaphanous homolog 3	2147	22	1.1611		Y
sp|Q6UB99|ANR11_HUMAN	ANKRD11	ANR11_HUMAN Ankyrin repeat domain-containing protein 11	65	8	1.15461		Y
sp|P11388-4|TOP2A_HUMAN	TOP2A	TOP2A_HUMAN Isoform 4 of DNA topoisomerase 2-alpha	2684	6	1.7917	Y		Eguren, M. et al. Cell Rep. (2014).
sp|Q9Y6A5|TACC3_HUMAN	TACC3	TACC3_HUMAN Transforming acidic coiled-coil-containing protein 3	6054	2	1.86415	Y		Jeng, J. et al. Cell Cycle. (2009).
sp|P04183|KITH_HUMAN	TK1	KITH_HUMAN Thymidine kinase, cytosolic	5098	2	3.59613	Y		Ke, P. & Chang, Z. Mol Cell Biol. (2004).
sp|Q02241|KIF23_HUMAN	KIF23	KIF23_HUMAN Kinesin-like protein KIF23	1574	9	1.18989	Y		Singh, S. et al. EMBO J. (2014).
sp|Q9H467|CUED2_HUMAN	CUEDC2	CUED2_HUMAN CUE domain-containing protein 2	2991	6	1.43009	Y		Zhang, WN. et al. Proc Natl Acad Sci USA. (2013)
sp|P46013|KI67_HUMAN	MKI67	KI67_HUMAN Antigen KI-67	898	39	1.45781	Y
tr|F5GY92|F5GY92_HUMAN	GPBP1	F5GY92_HUMAN Vasculin	4171	2	1.25253	Y
sp|Q96PU4|UHRF2_HUMAN	UHRF2	UHRF2_HUMAN E3 ubiquitin-protein ligase UHRF2	2732	12	1.2112	Y
sp|Q9NP80|PLPL8_HUMAN	PNPLA8	PLPL8_HUMAN Calcium-independent phospholipase A2-gamma	5543	2	1.16599	Y
sp|Q9Y2K7|KDM2A_HUMAN	KDM2A	KDM2A_HUMAN Lysine-specific demethylase 2A	1850	13	1.16029	Y
sp|Q5VTL8|PR38B_HUMAN	PRPF38B	PR38B_HUMAN Pre-mRNA-splicing factor 38B	1451	2	1.15887	Y
sp|P38936|CDN1A_HUMAN	CDKN1A	CDN1A_HUMAN Cyclin-dependent kinase inhibitor 1	6387	4	1.18041			Amadaor, V. et al. Mol Cell. (2007).
sp|O14777|NDC80_HUMAN	NDC80	NDC80_HUMAN Kinetochore protein NDC80 homolog	2695	18	1.17819			Li, L. et al. Cell Prolif. (2011).
sp|Q9H0H5|RGAP1_HUMAN	RACGAP1	RGAP1_HUMAN Rac GTPase-activating protein 1	4331	8	1.31375			Min, M. et al. Mol Cel Proteomics. (2014).
sp|Q99661|KIF2C_HUMAN	KIF2C	KIF2C_HUMAN Kinesin-like protein KIF2C	363	4	1.46892			Singh, S. et al. EMBO J. (2014).
sp|Q9NQR1|SETD8_HUMAN	SETD8	SETD8_HUMAN N-lysine methyltransferase SETD8	5679	4	1.66378			Wu, S. et al. Genes Dev. (2010).
sp|O95477|ABCA1_HUMAN	ABCA1	ABCA1_HUMAN ATP-binding cassette sub-family A member 1	4459	7	1.80055
sp|Q99715|COCA1_HUMAN	COL12A1	COCA1_HUMAN Collagen alpha-1(XII) chain	1283	53	1.79001
sp|P32929|CGL_HUMAN	CTH	CGL_HUMAN Cystathionine gamma-lyase	6674	2	1.76544
sp|P00749|UROK_HUMAN	PLAU	UROK_HUMAN Urokinase-type plasminogen activator	4639	8	1.752
sp|Q99576-3|T22D3_HUMAN	TSC22D3	T22D3_HUMAN Isoform 2 of TSC22 domain family protein 3	543	2	1.73333
sp|O00767|ACOD_HUMAN	SCD	ACOD_HUMAN Acyl-CoA desaturase	5917	4	1.65087
sp|Q14766-4|LTBP1_HUMAN	LTBP1	LTBP1_HUMAN Isoform 4 of Latent-transforming growth factor beta-binding protein 1	2819	9	1.64651
sp|P04114|APOB_HUMAN	APOB	APOB_HUMAN Apolipoprotein B-100	3885	9	1.62023
sp|Q16270|IBP7_HUMAN	IGFBP7	IBP7_HUMAN Insulin-like growth factor-binding protein 7	1373	13	1.61104
sp|P24821|TENA_HUMAN	TNC	TENA_HUMAN Tenascin	2835	10	1.60883
sp|Q9Y2U9|KLDC2_HUMAN	KLHDC2	KLDC2_HUMAN Kelch domain-containing protein 2	5835	2	1.46811
sp|P02458|CO2A1_HUMAN	COL2A1	CO2A1_HUMAN Collagen alpha-1(II) chain	6329	4	1.46614
sp|Q53EL6|PDCD4_HUMAN	PDCD4	PDCD4_HUMAN Programmed cell death protein 4	2519	20	1.4658
sp|P0C0L4|CO4A_HUMAN	C4A	CO4A_HUMAN Complement C4-A	5134	16	1.45623
sp|Q96KB5|TOPK_HUMAN	PBK	TOPK_HUMAN Lymphokine-activated killer T-cell-originated protein kinase	1342	11	1.44802
sp|Q14624|ITIH4_HUMAN	ITIH4	ITIH4_HUMAN Inter-alpha-trypsin inhibitor heavy chain H4	5503	3	1.43904
sp|P58335|ANTR2_HUMAN	ANTXR2	ANTR2_HUMAN Anthrax toxin receptor 2	1435	8	1.42592
sp|Q8WUM9|S20A1_HUMAN	SLC20A1	S20A1_HUMAN Sodium-dependent phosphate transporter 1	1097	7	1.41842
sp|Q92626|PXDN_HUMAN	PXDN	PXDN_HUMAN Peroxidasin homolog	1251	28	1.41751
sp|P00750|TPA_HUMAN	PLAT	TPA_HUMAN Tissue-type plasminogen activator	2582	30	1.40686
sp|P01584|IL1B_HUMAN	IL1B	IL1B_HUMAN Interleukin-1 beta	3763	3	1.39304
sp|Q8IWB1|IPRI_HUMAN	ITPRIP	IPRI_HUMAN Inositol 1,4,5-trisphosphate receptor-interacting protein	783	4	1.38923
sp|P20742|PZP_HUMAN	PZP	PZP_HUMAN Pregnancy zone protein	2978	7	1.38656
sp|Q5TAT6|CODA1_HUMAN	COL13A1	CODA1_HUMAN Collagen alpha-1(XIII) chain	4632	2	1.38655
sp|Q04756|HGFA_HUMAN	HGFAC	HGFA_HUMAN Hepatocyte growth factor activator	4584	3	1.38091
sp|P37268|FDFT_HUMAN	FDFT1	FDFT_HUMAN Squalene synthase	3420	7	1.3753
sp|Q15583|TGIF1_HUMAN	TGIF1	TGIF1_HUMAN Homeobox protein TGIF1	4270	3	1.37242
sp|Q9H3M7|TXNIP_HUMAN	TXNIP	TXNIP_HUMAN Thioredoxin-interacting protein	1279	8	1.37218
sp|P00734|THRB_HUMAN	F2	THRB_HUMAN Prothrombin	7129	3	1.368
sp|Q6UXH8|CCBE1_HUMAN	CCBE1	CCBE1_HUMAN Collagen and calcium-binding EGF domain-containing protein 1	5612	4	1.36668
sp|P35555|FBN1_HUMAN	FBN1	FBN1_HUMAN Fibrillin-1	638	71	1.36389
sp|Q16832|DDR2_HUMAN	DDR2	DDR2_HUMAN Discoidin domain-containing receptor 2	3846	8	1.35632
sp|Q9BXS4|TMM59_HUMAN	TMEM59	TMM59_HUMAN Transmembrane protein 59	699	7	1.35596
sp|Q9C0J9|BHE41_HUMAN	BHLHE41	BHE41_HUMAN Class E basic helix-loop-helix protein 41	2250	2	1.35092
sp|Q15011|HERP1_HUMAN	HERPUD1	HERP1_HUMAN Homocysteine-responsive endoplasmic reticulum-resident ubiquitin-like domain member 1 protein	6450	3	1.34925
sp|Q9H3L0|MMAD_HUMAN	MMADHC	MMAD_HUMAN Methylmalonic aciduria and homocystinuria type D protein, mitochondrial	1337	3	1.34508
sp|Q70SY1|CR3L2_HUMAN	CREB3L2	CR3L2_HUMAN Cyclic AMP-responsive element-binding protein 3-like protein 2	5366	2	1.3435
sp|Q9NQX7|ITM2C_HUMAN	ITM2C	ITM2C_HUMAN Integral membrane protein 2C	5831	3	1.33989
sp|P02462|CO4A1_HUMAN	COL4A1	CO4A1_HUMAN Collagen alpha-1(IV) chain	1643	5	1.33971
sp|P10909-2|CLUS_HUMAN	CLU	CLUS_HUMAN Isoform 2 of Clusterin	2825	2	1.33317
sp|P24592|IBP6_HUMAN	IGFBP6	IBP6_HUMAN Insulin-like growth factor-binding protein 6	2428	2	1.33166
sp|Q16822|PCKGM_HUMAN	PCK2	PCKGM_HUMAN Phosphoenolpyruvate carboxykinase [GTP], mitochondrial	3428	6	1.31585
sp|O60462|NRP2_HUMAN	NRP2	NRP2_HUMAN Neuropilin-2	6048	5	1.31414
sp|P04004|VTNC_HUMAN	VTN	VTNC_HUMAN Vitronectin	4497	2	1.31118
sp|O95864|FADS2_HUMAN	FADS2	FADS2_HUMAN Fatty acid desaturase 2	1264	9	1.31025
sp|O14763|TR10B_HUMAN	TNFRSF10B	TR10B_HUMAN Tumor necrosis factor receptor superfamily member 10B	4421	3	1.3
sp|Q8NC42|RN149_HUMAN	RNF149	RN149_HUMAN E3 ubiquitin-protein ligase RNF149	4813	5	1.29427
sp|Q9NS15|LTBP3_HUMAN	LTBP3	LTBP3_HUMAN Latent-transforming growth factor beta-binding protein 3	2819	22	1.29247
sp|O75911|DHRS3_HUMAN	DHRS3	DHRS3_HUMAN Short-chain dehydrogenase/reductase 3	574	6	1.28309
sp|P08572|CO4A2_HUMAN	COL4A2	CO4A2_HUMAN Collagen alpha-2(IV) chain	1657	13	1.28265
sp|Q6EMK4|VASN_HUMAN	VASN	VASN_HUMAN Vasorin	6306	3	1.28246
sp|Q03405|UPAR_HUMAN	PLAUR	UPAR_HUMAN Urokinase plasminogen activator surface receptor	5872	6	1.27796
sp|O76061|STC2_HUMAN	STC2	STC2_HUMAN Stanniocalcin-2	5095	2	1.27229
sp|P28300|LYOX_HUMAN	LOX	LYOX_HUMAN Protein-lysine 6-oxidase	2747	14	1.27129
sp|Q6NUQ4|TM214_HUMAN	TMEM214	TM214_HUMAN Transmembrane protein 214	1967	12	1.26904
sp|Q96IG2|FXL20_HUMAN	FBXL20	FXL20_HUMAN F-box/LRR-repeat protein 20	3174	7	1.2687
sp|P07602-3|SAP_HUMAN	PSAP	SAP_HUMAN Isoform Sap-mu-9 of Prosaposin	3399	26	1.2678
sp|Q13530|SERC3_HUMAN	SERINC3	SERC3_HUMAN Serine incorporator 3	5079	5	1.26175
sp|Q9ULS5|TMCC3_HUMAN	TMCC3	TMCC3_HUMAN Transmembrane and coiled-coil domains protein 3	3195	7	1.26043
sp|Q00978|IRF9_HUMAN	IRF9	IRF9_HUMAN Interferon regulatory factor 9	4818	2	1.25855
sp|Q12841|FSTL1_HUMAN	FSTL1	FSTL1_HUMAN Follistatin-related protein 1	3436	6	1.25774
sp|Q8IWP9|CC28A_HUMAN	CCDC28A	CC28A_HUMAN Coiled-coil domain-containing protein 28A	5820	2	1.25093
sp|P37173-2|TGFR2_HUMAN	TGFBR2	TGFR2_HUMAN Isoform 2 of TGF-beta receptor type-2	5571	5	1.25033
sp|Q16763|UBE2S_HUMAN	UBE2S	UBE2S_HUMAN Ubiquitin-conjugating enzyme E2 S	1922	2	1.24951
sp|P78330|SERB_HUMAN	PSPH	SERB_HUMAN Phosphoserine phosphatase	2325	4	1.24453
sp|Q7L7V1|DHX32_HUMAN	DHX32	DHX32_HUMAN Putative pre-mRNA-splicing factor ATP-dependent RNA helicase DHX32	2407	9	1.24362
sp|Q9H0Q0|FA49A_HUMAN	FAM49A	FA49A_HUMAN Protein FAM49A	3169	4	1.24242
sp|Q9Y287|ITM2B_HUMAN	ITM2B	ITM2B_HUMAN Integral membrane protein 2B	4255	6	1.24156
sp|P49796|RGS3_HUMAN	RGS3	RGS3_HUMAN Regulator of G-protein signaling 3	2254	8	1.24067
sp|Q93096|TP4A1_HUMAN	PTP4A1	TP4A1_HUMAN Protein tyrosine phosphatase type IVA 1	5515	4	1.23914
sp|Q9HB63|NET4_HUMAN	NTN4	NET4_HUMAN Netrin-4	2473	5	1.23458
sp|Q14596|NBR1_HUMAN	NBR1	NBR1_HUMAN Next to BRCA1 gene 1 protein	5199	3	1.23447
sp|Q16850|CP51A_HUMAN	CYP51A1	CP51A_HUMAN Lanosterol 14-alpha demethylase	5936	8	1.23327
sp|P57768|SNX16_HUMAN	SNX16	SNX16_HUMAN Sorting nexin-16	1222	2	1.23089
sp|P01023|A2MG_HUMAN	A2M	A2MG_HUMAN Alpha-2-macroglobulin	2978	13	1.22677
sp|P51397|DAP1_HUMAN	DAP	DAP1_HUMAN Death-associated protein 1	1468	12	1.22404
sp|Q92974|ARHG2_HUMAN	ARHGEF2	ARHG2_HUMAN Rho guanine nucleotide exchange factor 2	1379	26	1.22247
sp|Q9BXN1|ASPN_HUMAN	ASPN	ASPN_HUMAN Asporin	6652	2	1.21997
sp|P05997|CO5A2_HUMAN	COL5A2	CO5A2_HUMAN Collagen alpha-2(V) chain	5643	5	1.21937
sp|P06213|INSR_HUMAN	INSR	INSR_HUMAN Insulin receptor	3767	2	1.21652
sp|Q8IV08|PLD3_HUMAN	PLD3	PLD3_HUMAN Phospholipase D3	2125	8	1.21581
sp|O75954|TSN9_HUMAN	TSPAN9	TSN9_HUMAN Tetraspanin-9	3257	3	1.21225
sp|Q5J8M3|EMC4_HUMAN	EMC4	EMC4_HUMAN ER membrane protein complex subunit 4	3612	5	1.2122
sp|P43251|BTD_HUMAN	BTD	BTD_HUMAN Biotinidase	3684	2	1.21147
sp|P09601|HMOX1_HUMAN	HMOX1	HMOX1_HUMAN Heme oxygenase 1	5239	3	1.21099
sp|O94916-5|NFAT5_HUMAN	NFAT5	NFAT5_HUMAN Isoform E of Nuclear factor of activated T-cells 5	2478	7	1.20855
sp|O14786|NRP1_HUMAN	NRP1	NRP1_HUMAN Neuropilin-1	3307	12	1.20808
sp|O14880|MGST3_HUMAN	MGST3	MGST3_HUMAN Microsomal glutathione S-transferase 3	6051	7	1.20057
sp|Q9H1E3|NUCKS_HUMAN	NUCKS1	NUCKS_HUMAN Nuclear ubiquitous casein and cyclin-dependent kinase substrate 1	2982	7	1.19956
sp|P16035|TIMP2_HUMAN	TIMP2	TIMP2_HUMAN Metalloproteinase inhibitor 2	4002	4	1.19897
sp|P00374|DYR_HUMAN	DHFR	DYR_HUMAN Dihydrofolate reductase	4339	5	1.1976
sp|P50281|MMP14_HUMAN	MMP14	MMP14_HUMAN Matrix metalloproteinase-14	718	29	1.19541
sp|Q9NVC3|S38A7_HUMAN	SLC38A7	S38A7_HUMAN Putative sodium-coupled neutral amino acid transporter 7	6879	2	1.19418
sp|Q13332|PTPRS_HUMAN	PTPRS	PTPRS_HUMAN Receptor-type tyrosine-protein phosphatase S	281	6	1.19246
sp|Q92522|H1X_HUMAN	H1FX	H1X_HUMAN Histone H1x	2284	2	1.19238
sp|P09619|PGFRB_HUMAN	PDGFRB	PGFRB_HUMAN Platelet-derived growth factor receptor beta	3833	9	1.19228
sp|Q9UBQ6|EXTL2_HUMAN	EXTL2	EXTL2_HUMAN Exostosin-like 2	6457	5	1.19124
sp|Q92597|NDRG1_HUMAN	NDRG1	NDRG1_HUMAN Protein NDRG1	5090	5	1.18996
sp|P07205|PGK2_HUMAN	PGK2	PGK2_HUMAN Phosphoglycerate kinase 2	591	2	1.1895
sp|Q9UJK0|TSR3_HUMAN	TSR3	TSR3_HUMAN Ribosome biogenesis protein TSR3 homolog	4786	5	1.18939
sp|Q13950|RUNX2_HUMAN	RUNX2	RUNX2_HUMAN Runt-related transcription factor 2	5209	4	1.18755
sp|P05067|A4_HUMAN	APP	A4_HUMAN Amyloid beta A4 protein	844	14	1.18704
sp|Q5R3I4|TTC38_HUMAN	TTC38	TTC38_HUMAN Tetratricopeptide repeat protein 38	4462	6	1.18697
sp|Q9NPA3|M1IP1_HUMAN	MID1IP1	M1IP1_HUMAN Mid1-interacting protein 1	2383	4	1.1837
sp|Q8WV24|PHLA1_HUMAN	PHLDA1	PHLA1_HUMAN Pleckstrin homology-like domain family A member 1	3492	7	1.18316
sp|P17676|CEBPB_HUMAN	CEBPB	CEBPB_HUMAN CCAAT/enhancer-binding protein beta	1121	5	1.18275
sp|Q9Y3Q3|TMED3_HUMAN	TMED3	TMED3_HUMAN Transmembrane emp24 domain-containing protein 3	5577	2	1.18265
sp|Q7Z7A4|PXK_HUMAN	PXK	PXK_HUMAN PX domain-containing protein kinase-like protein	3881	6	1.1818
sp|Q02388|CO7A1_HUMAN	COL7A1	CO7A1_HUMAN Collagen alpha-1(VII) chain	4194	9	1.17928
sp|Q8N9B5|JMY_HUMAN	JMY	JMY_HUMAN Junction-mediating and -regulatory protein	3286	3	1.17742
sp|P78536|ADA17_HUMAN	ADAM17	ADA17_HUMAN Disintegrin and metalloproteinase domain-containing protein 17	3226	8	1.17735
sp|P18858|DNLI1_HUMAN	LIG1	DNLI1_HUMAN DNA ligase 1	2281	12	1.17712
sp|Q14693-2|LPIN1_HUMAN	LPIN1	LPIN1_HUMAN Isoform 2 of Phosphatidate phosphatase LPIN1	2974	10	1.17642
sp|Q8NCN4|RN169_HUMAN	RNF169	RN169_HUMAN E3 ubiquitin-protein ligase RNF169	409	4	1.1751
sp|Q9UBS3|DNJB9_HUMAN	DNAJB9	DNJB9_HUMAN DnaJ homolog subfamily B member 9	3855	2	1.17356
sp|P27105|STOM_HUMAN	STOM	STOM_HUMAN Erythrocyte band 7 integral membrane protein	2299	2	1.17332
sp|O00391|QSOX1_HUMAN	QSOX1	QSOX1_HUMAN Sulfhydryl oxidase 1	3175	10	1.17331
sp|Q9UDW3|ZMAT5_HUMAN	ZMAT5	ZMAT5_HUMAN Zinc finger matrin-type protein 5	3628	2	1.17313
sp|P62745|RHOB_HUMAN	RHOB	RHOB_HUMAN Rho-related GTP-binding protein RhoB	3963	8	1.17269
sp|Q9UFW8|CGBP1_HUMAN	CGGBP1	CGBP1_HUMAN CGG triplet repeat-binding protein 1	1009	9	1.17183
sp|Q96IF1|AJUBA_HUMAN	AJUBA	AJUBA_HUMAN LIM domain-containing protein ajuba	3263	9	1.17126
sp|Q9BX10|GTPB2_HUMAN	GTPBP2	GTPB2_HUMAN GTP-binding protein 2	5301	3	1.17096
sp|O94966-5|UBP19_HUMAN	USP19	UBP19_HUMAN Isoform 5 of Ubiquitin carboxyl-terminal hydrolase 19	5122	11	1.16905
sp|Q6YHK3|CD109_HUMAN	CD109	CD109_HUMAN CD109 antigen	795	6	1.16811
sp|P31629|ZEP2_HUMAN	HIVEP2	ZEP2_HUMAN Transcription factor HIVEP2	5698	3	1.16678
sp|P11169|GTR3_HUMAN	SLC2A3	GTR3_HUMAN Solute carrier family 2, facilitated glucose transporter member 3	6246	2	1.16596
sp|P28065|PSB9_HUMAN	PSMB9	PSB9_HUMAN Proteasome subunit beta type-9	3950	4	1.16437
sp|Q14956|GPNMB_HUMAN	GPNMB	GPNMB_HUMAN Transmembrane glycoprotein NMB	3042	6	1.16424
sp|O43505|B3GN1_HUMAN	B3GNT1	B3GN1_HUMAN N-acetyllactosaminide beta-1,3-N-acetylglucosaminyltransferase	4707	3	1.16319
sp|P08243|ASNS_HUMAN	ASNS	ASNS_HUMAN Asparagine synthetase [glutamine-hydrolyzing]	2351	12	1.16285
sp|Q96BA8|CR3L1_HUMAN	CREB3L1	CR3L1_HUMAN Cyclic AMP-responsive element-binding protein 3-like protein 1	1124	3	1.16205
sp|Q9H1B7|I2BPL_HUMAN	IRF2BPL	I2BPL_HUMAN Interferon regulatory factor 2-binding protein-like	1004	15	1.16033
sp|P20339|RAB5A_HUMAN	RAB5A	RAB5A_HUMAN Ras-related protein Rab-5A	3030	7	1.16025
sp|Q9NTG7|SIR3_HUMAN	SIRT3	SIR3_HUMAN NAD-dependent protein deacetylase sirtuin-3, mitochondrial	3505	3	1.16022
sp|Q08629|TICN1_HUMAN	SPOCK1	TICN1_HUMAN Testican-1	3458	9	1.16013
sp|P29372|3MG_HUMAN	MPG	3MG_HUMAN DNA-3-methyladenine glycosylase	2006	6	1.15905
sp|Q95604|1C17_HUMAN	HLA-C	1C17_HUMAN HLA class I histocompatibility antigen, Cw-17 alpha chain	2564	11	1.15804
sp|Q8N7R7|CCYL1_HUMAN	CCNYL1	CCYL1_HUMAN Cyclin-Y-like protein 1	2837	2	1.15754
sp|Q13191|CBLB_HUMAN	CBLB	CBLB_HUMAN E3 ubiquitin-protein ligase CBL-B	1566	5	1.15731
sp|Q6PML9|ZNT9_HUMAN	SLC30A9	ZNT9_HUMAN Zinc transporter 9	4555	5	1.15632
sp|Q9BY49|PECR_HUMAN	PECR	PECR_HUMAN Peroxisomal trans-2-enoyl-CoA reductase	1606	4	1.15603
sp|O00462|MANBA_HUMAN	MANBA	MANBA_HUMAN Beta-mannosidase	1367	6	1.15592
sp|Q8TC12|RDH11_HUMAN	RDH11	RDH11_HUMAN Retinol dehydrogenase 11	4927	8	1.15589
sp|Q9NZJ9|NUDT4_HUMAN	NUDT4	NUDT4_HUMAN Diphosphoinositol polyphosphate phosphohydrolase 2	152	2	1.15574
sp|Q9Y646|CBPQ_HUMAN	CPQ	CBPQ_HUMAN Carboxypeptidase Q	1818	8	1.15511
sp|Q9UMR5|PPT2_HUMAN	PPT2	PPT2_HUMAN Lysosomal thioesterase PPT2	2517	3	1.15485
sp|Q04771|ACVR1_HUMAN	ACVR1	ACVR1_HUMAN Activin receptor type-1	5666	5	1.1541
sp|P60484|PTEN_HUMAN	PTEN	PTEN_HUMAN Phosphatidylinositol 3,4,5-trisphosphate 3-phosphatase and dual-specificity protein phosphatase PTEN	5365	3	1.1535
sp|P10586|PTPRF_HUMAN	PTPRF	PTPRF_HUMAN Receptor-type tyrosine-protein phosphatase F	281	24	1.15336
sp|Q86W42|THOC6_HUMAN	THOC6	THOC6_HUMAN THO complex subunit 6 homolog	2691	7	1.15334
sp|Q9Y3E0|GOT1B_HUMAN	GOLT1B	GOT1B_HUMAN Vesicle transport protein GOT1B	6625	3	1.15327
sp|O00267|SPT5H_HUMAN	SUPT5H	SPT5H_HUMAN Transcription elongation factor SPT5	2866	33	1.15224
sp|Q9C0H2-4|TTYH3_HUMAN	TTYH3	TTYH3_HUMAN Isoform 4 of Protein tweety homolog 3	5862	3	1.15196
sp|P46976|GLYG_HUMAN	GYG1	GLYG_HUMAN Glycogenin-1	5212	12	1.15128
sp|P26367|PAX6_HUMAN	PAX6	PAX6_HUMAN Paired box protein Pax-6	6063	3	1.15115
sp|O15127|SCAM2_HUMAN	SCAMP2	SCAM2_HUMAN Secretory carrier-associated membrane protein 2	512	5	1.15111
sp|Q9BRX9|WDR83_HUMAN	WDR83	WDR83_HUMAN WD repeat domain-containing protein 83	3142	2	1.1504
sp|A0AV96|RBM47_HUMAN	RBM47	RBM47_HUMAN RNA-binding protein 47	5721	2	1.14996
sp|P28799|GRN_HUMAN	GRN	GRN_HUMAN Granulins	3397	6	1.14987
sp|Q2PZI1|D19L1_HUMAN	DPY19L1	D19L1_HUMAN Probable C-mannosyltransferase DPY19L1	6236	3	1.14962
sp|Q9Y6M4-4|KC1G3_HUMAN	CSNK1G3	KC1G3_HUMAN Isoform 4 of Casein kinase I isoform gamma-3	4468	3	1.14959
sp|Q9Y5J5|PHLA3_HUMAN	PHLDA3	PHLA3_HUMAN Pleckstrin homology-like domain family A member 3	6713	2	1.1494
sp|Q9NWZ8|GEMI8_HUMAN	GEMIN8	GEMI8_HUMAN Gem-associated protein 8	6812	2	1.14869
sp|Q15058|KIF14_HUMAN	KIF14	KIF14_HUMAN Kinesin-like protein KIF14	4425	6	1.1475
sp|P36897-2|TGFR1_HUMAN	TGFBR1	TGFR1_HUMAN Isoform 2 of TGF-beta receptor type-1	6970	2	1.14719
sp|P53007|TXTP_HUMAN	SLC25A1	TXTP_HUMAN Tricarboxylate transport protein, mitochondrial	5490	6	1.14701
sp|Q16670|ZSC26_HUMAN	ZSCAN26	ZSC26_HUMAN Zinc finger and SCAN domain-containing protein 26	1331	2	1.19325
sp|O15554|KCNN4_HUMAN	KCNN4	KCNN4_HUMAN Intermediate conductance calcium-activated potassium channel protein 4	6027	5	1.1795
sp|Q06033|ITIH3_HUMAN	ITIH3	ITIH3_HUMAN Inter-alpha-trypsin inhibitor heavy chain H3	5330	5	1.47685
sp|P11279|LAMP1_HUMAN	LAMP1	LAMP1_HUMAN Lysosome-associated membrane glycoprotein 1	2187	5	1.16921
